# An RNAi screen for conserved kinases that enhance microRNA activity after dauer in *C. elegans*

**DOI:** 10.1101/2023.10.17.562753

**Authors:** Himal Roka Pun, Xantha Karp

**Affiliations:** Department of Biology, Central Michigan University, Mount Pleasant, MI 48859; Biochemistry, Cell and Molecular Biology Program Central Michigan University, Mount Pleasant, MI 48859

**Keywords:** Diapause, dauer, *C. elegans*, microRNA, Argonaute, kinase

## Abstract

Gene regulation in changing environments is critical for maintaining homeostasis. Some animals undergo a stress-resistant diapause stage to withstand harsh environmental conditions encountered during development. MicroRNAs (miRNAs) are one mechanism for regulating gene expression during and after diapause. MicroRNAs downregulate target genes post-transcriptionally through the activity of the miRNA-Induced Silencing Complex (miRISC). Argonaute is the core miRISC protein that binds to both the miRNA and to other miRISC proteins. The two major miRNA Argonautes in the *C. elegans* soma are ALG-1 and ALG-2, which function partially redundantly. Loss of *alg-1 (alg-1(0))* causes penetrant developmental phenotypes including vulval defects and the reiteration of larval cell programs in hypodermal cells. However, these phenotypes are essentially absent if *alg-1(0)* animals undergo a diapause stage called dauer. Levels of the relevant miRNAs are not higher during or after dauer, suggesting that activity of the miRISC may be enhanced in this context. To identify genes that are required for *alg-1(0)* mutants to develop without vulval defects after dauer, we performed an RNAi screen of genes encoding conserved kinases. We focused on kinases because of their known role in modulating miRISC activity. We found RNAi knockdown of four kinase-encoding genes, *air-2*, *bub-1*, *chk-1,* and *nekl-3*, caused vulval defects and reiterative phenotypes in *alg-1(0)* mutants after dauer, and that these defects were more penetrant in an *alg-1(0)* background than in wild type. Our results implicate these kinases as potential regulators of miRISC activity during post-dauer development in *C. elegans*.
