## Supplemental Table 1 for "An RNAi screen for conserved kinases that enhance microRNA activity after dauer in *C. elegans*"

### Sheet: Kinase list
WormBase ID	Common Name	Locus ID	Source	No of clones
WBGene00019801	aak-1	PAR2.3	Ahringer library	1
WBGene00020142	aak-2	T01C8.1	Ahringer library	1
WBGene00000018	abl-1	M79.1	Ahringer library	1
WBGene00000090	age-1	B0334.8	Ahringer library	2
WBGene00000098	air-1	K07C11.2	Ahringer library	1
WBGene00000099	air-2	B0207.4	Ahringer library	1
WBGene00000102	akt-1	C12D8.10	Ahringer library	1
WBGene00000103	akt-2	F28H6.1	Ahringer library	1
WBGene00000226	atl-1	T06E4.3	Ahringer library	1
WBGene00000226	atl-1	T06E4.3	Ahringer library	1
WBGene00000227	atm-1	Y48G1BL.2	Ahringer library	1
WBGene00015049	B0218.5	B0218.5	Ahringer library	1
WBGene00000275	bub-1	R06C7.8	Ahringer library	1
WBGene00015293	C01C4.3	C01C4.3	Ahringer library	1
WBGene00015478	C05D10.2	C05D10.2	Ahringer library	1
WBGene00007448	C08F8.6	C08F8.6	Ahringer library	1
WBGene00015994	C18H7.4	C18H7.4	Ahringer library	1
WBGene00044388	C27D6.11	C27D6.11	Greenwald lab	1
WBGene00000289	cam-1	C01G6.8	Ahringer library	2
WBGene00016421	cdc-7	C34G6.5	Ahringer library	1
WBGene00000405	cdk-1	T05G5.3	Ahringer library	1
WBGene00015203	cdk-11.1	B0495.2	Ahringer library	1
WBGene00013917	cdk-11.2	ZC504.3	Ahringer library	1
WBGene00007135	cdk-12	B0285.1	Ahringer library	2
WBGene00019362	cdk-2	K03E5.3	Ahringer library	1
WBGene00000406	cdk-4	F18H3.5	Ahringer library	1
WBGene00000407	cdk-5	T27E9.3	Ahringer library	1
WBGene00000408	cdk-7	Y39G10AL.3	Vidal library	1
WBGene00000409	cdk-8	F39H11.3	Ahringer library	1
WBGene00000410	cdk-9	H25P06.2	Ahringer library	1
WBGene00012779	cdkl-1	Y42A5A.4	Vidal Library	1
WBGene00000498	chk-1	Y39H10A.7	Ahringer library	2
WBGene00000499	chk-2	Y60A3A.12	Vidal Library	1
WBGene00000518	ckk-1	C05H8.1	Ahringer library	2
WBGene00000553	cmk-1	K07A9.2	Ahringer library	1
WBGene00000767	coq-8	C35D10.4	Ahringer library	1
WBGene00000812	csk-1	Y48G1C.2	Ahringer library	1
WBGene00013709	csnk-1	Y106G6E.6	Ahringer library	1
WBGene00017472	cst-1	F14H12.4	Ahringer library	1
WBGene00016038	cst-2	C24A8.4	Ahringer library	1
WBGene00008410	D2023.6	D2023.6	Ahringer library	1
WBGene00008424	D2045.7	D2045.7	Ahringer library	1
WBGene00000897	daf-1	F29C4.1	Ahringer library	1
WBGene00000898	daf-2	Y55D5A.5	Ahringer library	1
WBGene00000900	daf-4	C05D2.1	Ahringer library	1
WBGene00003400	dapk-1	K12C11.4	Ahringer library	1
WBGene00016104	ddr-1	C25F6.4	Ahringer library	1
WBGene00017381	ddr-2	F11D5.3	Ahringer library	1
WBGene00012352	dkf-1	W09C5.5	Ahringer library	1
WBGene00012019	dkf-2	T25E12.4	Ahringer library	1
WBGene00001008	dlk-1	F33E2.2	Ahringer library	1
WBGene00010349	dyf-18	H01G02.2	Ahringer library	1
WBGene00001121	dyf-5	M04C9.5	Ahringer library	1
WBGene00017098	E02D9.1	E02D9.1	Ahringer library	2
WBGene00001160	efk-1	F42A10.4	Ahringer library	1
WBGene00001184	egl-15	F58A3.2	Ahringer library	1
WBGene00001173	egl-4	F55A8.2	Vidal library	1
WBGene00017277	F09C12.2	F09C12.2	Ahringer library	1
WBGene00017083	F11E6.8	DC2.7	Ahringer library	1
WBGene00017950	F31E3.2	F31E3.2	Ahringer library	1
WBGene00009326	F32D8.1	F32D8.1	Ahringer library	1
WBGene00018301	F41G3.5	F41G3.5	Ahringer library	1
WBGene00018569	F47F2.1	F47F2.1	Ahringer library	1
WBGene00009867	F49C5.4	F49C5.4	Ahringer library	1
WBGene00001487	frk-1	T04B2.2	Ahringer library	1
WBGene00001526	gck-1	T19A5.2	Ahringer library	1
WBGene00022603	gck-2	ZC404.9	Ahringer library	1
WBGene00013355	gck-3	Y59A8B.23	Ahringer library	1
WBGene00007287	gck-4	C04A11.3	Ahringer library	1
WBGene00013591	gcn-2	Y81G3A.3	Ahringer library	1
WBGene00001538	gcy-12	F08B1.2	Ahringer library	1
WBGene00020131	gcy-28	T01A4.1	Ahringer library	2
WBGene00001708	grk-1	F19C6.1	Ahringer library	1
WBGene00001709	grk-2	W02B3.2	Ahringer library	1
WBGene00001746	gsk-3	Y18D10A.5	Ahringer library	1
WBGene00007258	hasp-1	C01H6.9	Ahringer library	1
WBGene00021214	hasp-2	Y18H1A.10	Ahringer library	1
WBGene00001994	hpk-1	F20B6.8	Ahringer library	2
WBGene00010427	hpo-11	H37N21.1	Ahringer library	1
WBGene00011299	ikke-1	R107.4	Ahringer library	1
WBGene00002147	ire-1	C41C4.4	Ahringer library	1
WBGene00002177	jkk-1	F35C8.3	Vidal library	1
WBGene00002178	jnk-1	B0478.1	Vidal library	1
WBGene00012638	K09B11.1	Y38H8A.4	Ahringer library	1
WBGene00002189	kin-1	ZK909.2	Ahringer library	1
WBGene00002196	kin-10	T01G9.6	Ahringer library	1
WBGene00002198	kin-14	F22D6.1	Ahringer library	1
WBGene00002199	kin-15	M176.6	Ahringer library	1
WBGene00002200	kin-16	M176.7	Ahringer library	1
WBGene00002201	kin-18	T17E9.1	Ahringer library	1
WBGene00002202	kin-19	C03C10.1	Ahringer library	1
WBGene00002203	kin-20	F46F2.2	Ahringer library	1
WBGene00002205	kin-23	W04G5.6	Ahringer library	1
WBGene00002191	kin-3	B0205.7	Vidal library	1
WBGene00002211	kin-30	M01B2.1	Ahringer library	1
WBGene00002213	kin-32	C30F8.4	Ahringer library	1
WBGene00019815	kin-34	R02C2.2	Ahringer library	1
WBGene00002192	kin-4	C10C6.1	Ahringer library	2
WBGene00002239	ksr-1	F13B9.5	Ahringer library	3
WBGene00002299	let-23	ZK1067.1	Ahringer library	2
WBGene00002583	let-363	B0261.2	Ahringer library	1
WBGene00002694	let-502	C10H11.9	Ahringer library	1
WBGene00003007	lin-18	C16B8.1	Ahringer library	1
WBGene00002991	lin-2	F17E5.1	Ahringer library	1
WBGene00003030	lin-45	Y73B6A.5	Greenwald lab	1
WBGene00003048	lit-1	W06F12.1	Ahringer library	1
WBGene00003068	lrk-1	T27C10.6	Ahringer library	2
WBGene00010838	M03C11.1	M03C11.1	Ahringer library	2
WBGene00006517	madd-3	E02H4.3	Ahringer library	1
WBGene00010681	mak-1	K08F8.1	Ahringer library	1
WBGene00007007	mak-2	C44C8.6	Ahringer library	1
WBGene00003144	max-2	Y38F1A.10	Ahringer library	2
WBGene00003149	mbk-1	T04C10.1	Ahringer library	1
WBGene00003150	mbk-2	F49E11.1	Ahringer library	1
WBGene00003185	mek-1	K08A8.1	Ahringer library	1
WBGene00003186	mek-2	Y54E10BL.6	Ahringer library	2
WBGene00003247	mig-15	ZC504.4	Ahringer library	1
WBGene00003368	mkk-4	F42G10.2	Ahringer library	1
WBGene00003374	mlk-1	K11D12.10	Ahringer library	1
WBGene00011304	mnk-1	R166.5	Ahringer library	1
WBGene00003396	mom-4	F52F12.3	Ahringer library	1
WBGene00003401	mpk-1	F43C1.2	Ahringer library	2
WBGene00003402	mpk-2	C04G6.1	Ahringer library	1
WBGene00006437	mrck-1	K08B12.5	Ahringer library	1
WBGene00003472	mtk-1	B0414.7	Ahringer library	1
WBGene00021461	nekl-1	Y39G10AR.3	Ahringer library	1
WBGene00022631	nekl-2	ZC581.1	Ahringer library	1
WBGene00008956	nekl-3	F19H6.1	Ahringer library	1
WBGene00017033	nekl-4	D1044.8	Ahringer library	1
WBGene00010700	nipi-3	K09A9.1	Ahringer library	1
WBGene00077712	nipi-4	F40A3.5	Ahringer library	1
WBGene00003822	nsy-1	F59A6.1	Ahringer library	1
WBGene00003862	old-1	C08H9.5	Ahringer library	1
WBGene00003863	old-2	ZK938.5	Ahringer library	1
WBGene00003911	pak-1	C09B8.7	Ahringer library	1
WBGene00006443	pak-2	C45B11.1	Ahringer library	1
WBGene00003916	par-1	H39E23.1	Ahringer library	2
WBGene00003919	par-4	Y59A8B.14	Ahringer library	1
WBGene00003931	pat-4	C29F9.7	Ahringer library	1
WBGene00003961	pct-1	C07G1.3	Ahringer library	1
WBGene00022719	pdhk-2	ZK370.5	Ahringer library	1
WBGene00003965	pdk-1	H42K12.1	Ahringer library	1
WBGene00003970	pek-1	F46C3.1	Ahringer library	1
WBGene00021012	pig-1	W03G1.6	Ahringer library	1
WBGene00004029	pik-1	K09B11.1	Ahringer library	1
WBGene00017137	pink-1	EEED8.9	Ahringer library	1
WBGene00004032	pkc-1	F57F5.5	Ahringer library	1
WBGene00004032	pkc-1	F57F5.5	Ahringer library	3
WBGene00004033	pkc-2	E01H11.1	Ahringer library	1
WBGene00004034	pkc-3	F09E5.1	Ahringer library	1
WBGene00015650	pkg-2	C09G4.2	Ahringer library	1
WBGene00009793	pkn-1	F46F6.2	Ahringer library	1
WBGene00004042	plk-1	C14B9.4	Ahringer library	2
WBGene00004043	plk-2	Y71F9B.7	Ahringer library	1
WBGene00004044	plk-3	F55G1.8	Ahringer library	1
WBGene00004055	pmk-1	B0218.3	Vidal Library	1
WBGene00004056	pmk-2	F42G8.3	Ahringer library	1
WBGene00004057	pmk-3	F42G8.4	Ahringer library	1
WBGene00004182	prk-1	C06E8.3	Ahringer library	2
WBGene00004183	prk-2	F45H7.4	Ahringer library	1
WBGene00004186	prpf-4	F22D6.5	Ahringer library	1
WBGene00019814	R02C2.1	R02C2.1	Ahringer library	1
WBGene00019817	R02C2.6	R02C2.6	Ahringer library	1
WBGene00019911	R06A10.4	R06A10.4	Vidal Library	1
WBGene00011168	R09D1.12	R09D1.12	Ahringer library	1
WBGene00011169	R09D1.13	R09D1.13	Ahringer library	1
WBGene00020003	R11E3.1	R11E3.1	Ahringer library	1
WBGene00020106	R151.1	R151.1	Ahringer library	2
WBGene00011283	R90.1	R90.1	Ahringer library	1
WBGene00019698	riok-1	M01B12.5	Ahringer library	1
WBGene00013688	riok-2	Y105E8B.3	Ahringer library	1
WBGene00014012	riok-3	ZK632.3	Ahringer library	1
WBGene00004395	rol-3	C16D9.2	Ahringer library	1
WBGene00010096	rskd-1	F55C5.7	Ahringer library	1
WBGene00011352	rskn-1	T01H8.1	Ahringer library	1
WBGene00008311	rskn-2	C54G4.1	Ahringer library	1
WBGene00012929	rsks-1	Y47D3A.16	Ahringer library	1
WBGene00004719	sad-1	F15A2.6	Ahringer library	2
WBGene00004727	sax-1	R11G1.4	Ahringer library	1
WBGene00004740	scd-2	T10H9.2	Ahringer library	1
WBGene00004758	sek-1	R03G5.2	Ahringer library	1
WBGene00022613	sek-3	ZC449.3	Ahringer library	1
WBGene00018035	sek-4	F35C8.2	Ahringer library	1
WBGene00018034	sek-5	F35C8.1	Ahringer library	1
WBGene00012162	sek-6	VZC374L.1	Ahringer library	1
WBGene00016030	sel-15	C24A1.3	Ahringer library	1
WBGene00004762	sel-5	F35G12.3	Ahringer library	1
WBGene00004789	sgk-1	W10G6.2	Vidal library	1
WBGene00002207	sid-3	B0302.1	Ahringer library	1
WBGene00004859	sma-5	W06B3.2	Ahringer library	1
WBGene00004860	sma-6	C32D5.2	Ahringer library	2
WBGene00004879	smg-1	C48B6.6	Ahringer library	2
WBGene00004980	spk-1	B0464.5	Vidal library	1
WBGene00005077	src-1	Y92H12A.1	Greenwald lab	1
WBGene00005078	src-2	F49B2.5	Ahringer library	1
WBGene00013132	strd-1	Y52D3.1	Ahringer library	1
WBGene00020504	svh-2	T14E8.1	Ahringer library	1
WBGene00020289	T06C10.3	T06C10.3	Ahringer library	1
WBGene00011612	T08D2.7	T08D2.7	Ahringer library	1
WBGene00020659	T21G5.1	T21G5.1	Ahringer library	1
WBGene00012010	T25B9.4	T25B9.4	Ahringer library	1
WBGene00018516	tag-257	F46G11.3	Ahringer library	1
WBGene00015230	tag-344	B0511.4	Ahringer library	1
WBGene00016352	tbck-1	C33F10.2	Ahringer library	1
WBGene00006579	tlk-1	C07A9.3	Ahringer library	1
WBGene00006599	tpa-1	B0545.1	Ahringer library	2
WBGene00017039	trk-1	D1073.1	Ahringer library	2
WBGene00007028	trr-1	C47D12.1	Ahringer library	1
WBGene00006436	ttn-1	W06H8.8	Ahringer library	4
WBGene00006759	unc-22	ZK617.1	Ahringer library	2
WBGene00006779	unc-43	K11E8.1	Ahringer library	2
WBGene00006786	unc-51	Y60A3A.1	Ahringer library	1
WBGene00006814	unc-82	B0496.3	Ahringer library	2
WBGene00006820	unc-89	C09D1.1	Ahringer library	2
WBGene00006868	vab-1	M03A1.1	Ahringer library	1
WBGene00006894	ver-1	T17A3.1	Ahringer library	1
WBGene00006896	ver-3	F59F3.1	Ahringer library	1
WBGene00006897	ver-4	F59F3.5	Ahringer library	1
WBGene00014151	vps-15	ZK930.1	Ahringer library	2
WBGene00017895	vrk-1	F28B12.3	Ahringer library	1
WBGene00012172	W01B6.5	W01B6.5	Ahringer library	1
WBGene00012207	W02B12.12	W02B12.12	Ahringer library	1
WBGene00021022	W04B5.5	W04B5.5	Ahringer library	1
WBGene00012270	W04G5.10	W04G5.10	Ahringer library	1
WBGene00012337	W07G4.3	W07G4.3	Ahringer library	1
WBGene00006938	wee-1.1	F35H8.7	Ahringer library	1
WBGene00006940	wee-1.3	Y53C12A.1	Ahringer library	1
WBGene00006941	wnk-1	C46C2.1	Ahringer library	1
WBGene00007047	wts-1	T20F10.1	Ahringer library	1
WBGene00013643	Y105C5A.24	Y105C5A.24	Ahringer library	1
WBGene00021315	Y32H12A.7	Y32H12A.7	Vidal library	1
WBGene00011339	Y32H12A.7	Y32H12A.7	Ahringer library	1
WBGene00012586	Y38E10A.8	Y38E10A.8	Ahringer library	1
WBGene00012792	Y38H8A.4	Y43D4A.6	Ahringer library	1
WBGene00012726	Y39G8B.5	Y39G8B.5	Ahringer library	1
WBGene00008711	Y43D4A.6	F11E6.8	Ahringer library	1
WBGene00021639	Y47G6A.13	Y47G6A.13	Ahringer library	1
WBGene00021745	Y50D4B.6	Y50D4B.6	Vidal library	1
WBGene00021753	Y50D7A.3	Y50D7A.3	Vidal library	1
WBGene00006971	zak-1	R13F6.6	Ahringer library	2
WBGene00022519	ZC123.4	ZC123.4	Ahringer library	1
WBGene00013869	ZC373.4	ZC373.4	Ahringer library	1
WBGene00022635	ZC581.9	ZC581.9	Ahringer library	2
WBGene00013994	ZK524.4	ZK524.4	Ahringer library	1
WBGene00022780	ZK622.1	ZK622.1	Ahringer library	1
WBGene00006988	zyg-1	F59E12.2	Ahringer library	2
WBGene00006993	zyg-8	Y79H2A.11	Ahringer library	1

### Sheet: Primary screen hits
	Total adults scored		% Rup		% Pvl		% Rup + % Pvl (vulval defects)
	1st well	2nd well	1st well	2nd well	1st well	2nd well	1st well	2nd well
lacZ	347	332	0	0.3	0	0	0	0.3
kin-3	332	385	42.8	37.4	31	57.1	73.8	94.5
kin-10	42	47	21.4	45.2	36.2	61.7	66.7	97.9
bub-1	27	23	48.1	21.7	33.3	47.8	81.5	69.6
nekl-3	39	48	51.3	60.4	7.7	8.3	59	68.7
air-2	31	53	12.9	58.1	5.7	45.3	71	50.9
chk-1	32	21	31.3	3.1	0	4.8	44.4	4.8
trr-1	61	58	13.1	1.6	20.7	0	14.7	20.7
cdk-9	42	48	2.4	19	2.1	10.4	21.4	12.5
gsk-3	21	33	4.8	0	9.1	0	4.8	9.1
Y37DA.21	14	19	7.1	0	10.5	0	7.1	10.5
dfk-1	34	27	5.9	11.1	0	0	5.9	11.1
C26D10.4	42	58	4.8	6.9	2.4	0	7.1	0
riok-1	23	24	8.7	0	4.2	0	8.7	4.2
pak-1	63	57	1.6	0	0	0	1.6	0
mak-2	27	18	11.1	0	0	0	11.1	0
riok-2	26	31	0	0	0	3.2	0	3.2
gck-1	29	25	0	4	0	0	4	0
Genes listed as hits in Fig. 1

### Sheet: Single well hits
	Total adults scored		% Rup		% Pvl		% Rup + % Pvl (vulval defects)
	1st well	2nd well	1st well	2nd well	1st well	2nd well	1st well	2nd well
lacZ	218	226	0	0.4	0	0	0	0.4
kin-3	187	195	38	28.7	26.7	52.3	64.7	81
kin-10	42	47	21.4	45.2	36.2	61.7	66.7	97.9
pak-1	63	57	1.6	0	0	0	1.6	0
mak-2	27	18	11.1	0	0	0	11.1	0
riok-2	26	31	0	0	0	3.2	0	3.2
gck-1	29	25	0	4	0	0	4	0
ttn-1a	29	34	0	1	0	2.9	0	2.9
lit-1	40	25	2.5	0	2.5	0	5	0
RNAi clones that produced phenotypes in one out of two wells in the primary screen
